# Annotation of biologically relevant ligands in UniProtKB using ChEBI

**DOI:** 10.1101/2022.08.19.504519

**Authors:** Elisabeth Coudert, Sebastien Gehant, Edouard de Castro, Monica Pozzato, Delphine Baratin, Teresa Batista Neto, Christian J.A. Sigrist, Nicole Redaschi, Alan Bridge, The UniProt Consortium

## Abstract

**Motivation:** To provide high quality, computationally tractable annotation of binding sites for biologically relevant (cognate) ligands in UniProtKB using the chemical ontology ChEBI (Chemical Entities of Biological Interest), to better support efforts to study and predict functionally relevant interactions between proteins and small molecule ligands.

**Results:** We structured the data model for cognate ligand binding site annotations in UniProtKB and performed a complete reannotation of all cognate ligand binding sites using stable unique identifiers from ChEBI, which we now use as the reference vocabulary for all such annotations. We developed improved search and query facilities for cognate ligands in the UniProt website, REST API and SPARQL endpoint that leverage the chemical structure data, nomenclature, and classification that ChEBI provides.

**Availability:** Binding site annotations for cognate ligands described using ChEBI are available for UniProtKB protein sequence records in several formats (text, XML, and RDF), and are freely available to query and download through the UniProt website (www.uniprot.org), REST API (www.uniprot.org/help/api), SPARQL endpoint (sparql.uniprot.org/), and FTP site (https://ftp.uniprot.org/pub/databases/uniprot/).

**Supplementary information:** Supplementary Table 1.
