## Supplementary Table 1 for "Annotation of biologically relevant ligands in UniProtKB using ChEBI"

### Sheet: Coudert et al., Supp Table 1
ligand	name	annotations	entries
CHEBI:30616	ATP	12744055	7504062
CHEBI:18420	Mg(2+)	6358243	2284877
CHEBI:29105	Zn(2+)	7421280	1813349
CHEBI:49883	[4Fe-4S] cluster	4175455	920605
CHEBI:57540	NAD(+)	3721705	893260
CHEBI:59789	S-adenosyl-L-methionine	2764771	828818
CHEBI:37565	GTP	2711589	762638
CHEBI:60240	a divalent metal cation	2220755	525773
CHEBI:58349	NADP(+)	1634515	503433
CHEBI:57692	FAD	1195067	384847
CHEBI:29035	Mn(2+)	1606073	318271
CHEBI:24875	Fe cation	1248135	308080
CHEBI:30413	heme	815088	282171
CHEBI:58210	FMN	1492282	274221
CHEBI:597326	pyridoxal 5'-phosphate	903800	252470
CHEBI:29108	Ca(2+)	1001064	217796
CHEBI:29103	K(+)	786554	194965
CHEBI:60344	heme b	551681	166735
CHEBI:190135	[2Fe-2S] cluster	462578	142843
CHEBI:58359	L-glutamine	278967	135083
CHEBI:16389	a ubiquinone	126249	126212
CHEBI:57705	UDP-N-acetyl-alpha-D-glucosamine	583051	111835
CHEBI:43474	phosphate	196061	103795
CHEBI:58017	5-phospho-alpha-D-ribose 1-diphosphate	300229	93822
CHEBI:456215	AMP	417802	90346
CHEBI:37563	CTP	406636	84386
CHEBI:58053	IMP	292038	81773
CHEBI:57287	CoA	159768	79101
CHEBI:29991	L-aspartate	263471	73495
CHEBI:59776	D-glyceraldehyde 3-phosphate	125093	69328
CHEBI:58702	phosphoenolpyruvate	206452	62902
CHEBI:57288	acetyl-CoA	172711	59629
CHEBI:15361	pyruvate	101706	51576
CHEBI:58121	D-ribulose 5-phosphate	119629	51346
CHEBI:58416	chlorophyll a	115323	51033
CHEBI:57844	L-methionine	164366	47715
CHEBI:49786	Ni(2+)	202081	47322
CHEBI:58937	thiamine diphosphate	161929	46656
CHEBI:36655	glyoxylate	188644	46500
CHEBI:78346	D-ribose 5-phosphate	104075	45560
CHEBI:64076	(6S)-NADPHX	185535	45160
CHEBI:57792	1-deoxy-D-xylulose 5-phosphate	87256	43953
CHEBI:57912	L-tryptophan	55301	42688
CHEBI:46398	UTP	135504	41547
CHEBI:64716	1,2-diacyl-sn-glycero-3-phospho-(1'-sn-glycerol)	39067	39064
CHEBI:58437	deamido-NAD(+)	132282	38905
CHEBI:30839	orotate	67764	38877
CHEBI:57642	dihydroxyacetone phosphate	43748	37869
CHEBI:145989	3-phosphoshikimate	94243	37408
CHEBI:83900	UDP-N-acetyl-alpha-D-muramoyl-L-alanyl-D-glutamate	148432	36965
CHEBI:29033	Fe(2+)	89051	36690
CHEBI:58228	carbamoyl phosphate	106394	36316
CHEBI:57454	(6S)-10-formyltetrahydrofolate	67015	36124
CHEBI:57865	UMP	106587	36086
CHEBI:246422	dUMP	164410	35540
CHEBI:15934	5-amino-6-(D-ribitylamino)uracil	71291	35236
CHEBI:61717	heme c	250516	35156
CHEBI:58830	(2S)-2-hydroxy-3-oxobutyl phosphate	35371	34769
CHEBI:46911	L-ornithine	66904	33512
CHEBI:29985	L-glutamate	59752	33412
CHEBI:16845	(S)-2,3,4,5-tetrahydrodipicolinate	33627	33070
CHEBI:16567	anthranilate	94882	32800
CHEBI:33384	L-serine	66574	32796
CHEBI:11851	3-methyl-2-oxobutanoate	64917	32243
CHEBI:58115	GMP	144574	31883
CHEBI:36208	shikimate	157904	31854
CHEBI:58464	a nucleoside 3',5'-cyclic phosphate	125838	31580
CHEBI:57791	meso-2,6-diaminoheptanedioate	92788	30933
CHEBI:15980	(R)-pantoate	60761	30420
CHEBI:57966	beta-alanine	30385	30385
CHEBI:57841	4-amino-2-methyl-5-(diphosphooxymethyl)pyrimidine	90750	30259
CHEBI:57743	L-citrulline	216741	29841
CHEBI:62899	2-[(2R,5Z)-2-carboxy-4-methylthiazol-5(2H)-ylidene]ethyl phosphate	30251	29673
CHEBI:16991	DNA	90098	29588
CHEBI:57834	spermidine	51541	29246
CHEBI:57457	(6S)-5-formyl-5,6,7,8-tetrahydrofolate	116388	29097
CHEBI:57919	4-CDP-2-C-methyl-D-erythritol 2-phosphate	51018	29044
CHEBI:456216	ADP	40258	28956
CHEBI:57805	N(2)-acetyl-L-ornithine	56210	28538
CHEBI:15636	(6R)-5,10-methylene-5,6,7,8-tetrahydrofolate	69305	26672
CHEBI:189552	[CaMn4O5] cluster	163200	26531
CHEBI:136840	pheophytin a	38116	26042
CHEBI:58315	L-tyrosine	77309	25022
CHEBI:18067	phylloquinone	24852	24851
CHEBI:28115	methylcob(III)alamin	109462	24624
CHEBI:36264	molybdate	90516	24542
CHEBI:142355	a purine D-ribonucleoside	39794	23909
CHEBI:178002	L-isoleucyl-5'-AMP	22982	22966
CHEBI:60242	a monovalent cation	22695	22695
CHEBI:17568	uracil	22888	22357
CHEBI:23378	Cu cation	86261	21990
CHEBI:18408	adenosylcob(III)alamin	63276	21966
CHEBI:77875	iminosuccinate	85991	21377
CHEBI:57279	3-amino-2-oxopropyl phosphate	63741	21256
CHEBI:29101	Na(+)	59439	19766
CHEBI:57498	ADP-alpha-D-glucose	19161	19154
CHEBI:17509	S-methyl-5'-thioadenosine	47004	19035
CHEBI:61481	dCTP	111425	18593
CHEBI:88052	dimethylallyl phosphate	36769	18462
CHEBI:29034	Fe(3+)	73380	18294
CHEBI:77893	4-imidazolone-5-propanoate	89831	18087
CHEBI:58928	N-formimidoyl-L-glutamate	53665	18087
CHEBI:71302	Mo-molybdopterin	75200	18068
CHEBI:58601	alpha-D-glucose 1-phosphate	50491	17914
CHEBI:57926	L-threonine	83806	17354
CHEBI:16304	cob(II)alamin	85591	15742
CHEBI:33019	diphosphate	20576	15528
CHEBI:25213	a metal cation	43951	14858
CHEBI:132124	a quinone	14196	13971
CHEBI:58199	L-homocysteine	26786	13259
CHEBI:58207	5-methyltetrahydropteroyltri-L-glutamate	40287	13259
CHEBI:17712	xanthine	33882	13012
CHEBI:21137	[3Fe-4S] cluster	36300	12585
CHEBI:57586	biotin	24799	12488
CHEBI:189419	chlorophyll a'	12441	12441
CHEBI:17757	a plastoquinone	24121	12076
CHEBI:57783	NADPH	19007	11469
CHEBI:143788	N(1)-(5-phospho-beta-D-ribosyl)glycinamide	32998	10870
CHEBI:17843	tRNA	20140	10771
CHEBI:57292	succinyl-CoA	51354	9792
CHEBI:60519	hybrid [4Fe-2O-2S] cluster	73120	9140
CHEBI:17536	allantoate	26847	8949
CHEBI:30408	iron-sulfur cluster	27986	8936
CHEBI:77896	8-oxo-dGTP	19299	8815
CHEBI:32966	beta-D-fructose 1,6-bisphosphate	16464	8570
CHEBI:63576	alpha-maltose 1-phosphate	33280	8380
CHEBI:58442	pyrroloquinoline quinone	29696	8263
CHEBI:16810	2-oxoglutarate	10114	7864
CHEBI:32364	3-dehydroquinate	32201	7784
CHEBI:68438	Fe-coproporphyrin III	19640	7476
CHEBI:58456	a 1,2-diacyl-sn-glycero-3-phospho-(1D-myo-inositol-4,5-bisphosphate)	17189	7182
CHEBI:134278	carboxy-S-adenosyl-L-methionine	44511	6475
CHEBI:57880	a 1,2-diacyl-sn-glycero-3-phospho-(1D-myo-inositol)	6212	6146
CHEBI:57925	glutathione	18141	5945
CHEBI:58165	3',5'-cyclic AMP	22642	5702
CHEBI:15379	O2	5493	5493
CHEBI:17992	sucrose	28455	5019
CHEBI:16169	homogentisate	5093	5018
CHEBI:60052	siroheme	4943	4943
CHEBI:29934	prephenate	14458	4895
CHEBI:58579	beta-D-fructose 2,6-bisphosphate	24148	4872
CHEBI:58885	UDP-alpha-D-glucose	19458	4859
CHEBI:16235	guanine	9614	4815
CHEBI:60539	Mo-bis(molybdopterin guanine dinucleotide)	50170	4618
CHEBI:48828	Co(2+)	11876	4177
CHEBI:29748	chorismate	16297	4125
CHEBI:57836	a 1,2-diacyl-sn-glycero-3-phospho-(1D-myo-inositol-3,4,5-trisphosphate)	7421	4073
CHEBI:144924	L-cysteinyl-5'-AMP	11929	3900
CHEBI:58887	1D-myo-inositol 2-(L-cysteinylamino)-2-deoxy-alpha-D-glucopyranoside	19225	3880
CHEBI:17996	chloride	14772	3745
CHEBI:58332	a CDP-1,2-diacyl-sn-glycerol	10604	3719
CHEBI:58401	1D-myo-inositol 3-phosphate	16453	3285
CHEBI:47739	[Ni-4Fe-4S] cluster	18907	3232
CHEBI:16646	a carbohydrate	15040	3043
CHEBI:58043	a ribonucleoside 5'-phosphate	15844	2925
CHEBI:61402	ITP	5568	2668
CHEBI:14649	beta-nicotinamide D-ribonucleotide	7577	2523
CHEBI:57416	D-alanine	7466	2515
CHEBI:58052	UDP-alpha-D-glucuronate	12490	2468
CHEBI:133980	coenzyme F420-(gamma-Glu)n	4946	2433
CHEBI:58514	N(2)-succinyl-L-ornithine	9671	2418
CHEBI:57305	glycine	2482	2393
CHEBI:60522	a phosphatidylglycerol phosphate	4081	2297
CHEBI:58173	gamma-L-glutamyl-L-cysteine	4595	2296
CHEBI:57685	sn-glycerol 1-phosphate	4706	2261
CHEBI:57595	L-histidine	6802	2253
CHEBI:62501	folate	4181	2143
CHEBI:59904	7,8-didemethyl-8-hydroxy-5-deazariboflavin	2298	2066
CHEBI:58414	1D-myo-inositol 1,3,4-trisphosphate	10325	1828
CHEBI:60377	CMP	1817	1747
CHEBI:83088	(R)-lipoate	1747	1747
CHEBI:189064	phytochromobilin	1678	1678
CHEBI:17368	hypoxanthine	7991	1659
CHEBI:62537	N-acyl-1,2-diacyl-sn-glycero-3-phosphoethanolamine	3130	1565
CHEBI:157765	5-methoxybenzimidazolylcob(I)amide	4431	1518
CHEBI:4031	cyclosporin A	3013	1501
CHEBI:57453	(6S)-5,6,7,8-tetrahydrofolate	2881	1484
CHEBI:58223	UDP	3135	1412
CHEBI:17439	cyanocob(III)alamin	1592	1404
CHEBI:18151	a menaquinol	2138	1311
CHEBI:58069	CDP	2496	1248
CHEBI:16347	(R)-carnitine	3662	1225
CHEBI:58724	(2S,3S)-3-methyl-L-aspartate	2422	1208
CHEBI:143093	2',3'-cGAMP	1349	1178
CHEBI:58394	7-phospho-2-dehydro-3-deoxy-D-arabino-heptonate	9487	1175
CHEBI:16189	sulfate	3286	1097
CHEBI:58339	3'-phosphoadenylyl sulfate	1772	1072
CHEBI:58475	5-amino-1-(5-phospho-beta-D-ribosyl)imidazole-4-carboxamide	3178	1049
CHEBI:506227	N-acetyl-D-glucosamine	1653	1039
CHEBI:32551	L-lysine	3959	1002
CHEBI:38201	a bacteriochlorophyll	1898	995
CHEBI:77138	2,3-dihydroxypropane-1-sulfonate	922	919
CHEBI:87746	prenyl-FMN	1837	868
CHEBI:58342	an acyl-CoA	1838	827
CHEBI:73682	L-threonylcarbamoyladenylate	2618	649
CHEBI:18385	thiamine	1280	634
CHEBI:60400	[Ni-Fe-S] cluster	1900	475
CHEBI:17245	CO	473	473
CHEBI:60494	5-hydroxybenzimidazolylcob(I)amide	448	448
CHEBI:23614	deoxycholate	1324	443
CHEBI:16551	alpha,alpha-trehalose	1161	386
CHEBI:57742	guanidinoacetate	1404	357
CHEBI:35418	N-acetylneuraminate	1296	339
CHEBI:33699	mRNA	1287	303
CHEBI:49552	Cu(+)	836	293
CHEBI:61557	a ribonucleoside 5'-triphosphate	1022	291
CHEBI:57977	bilirubin IXalpha	268	264
CHEBI:57649	dTDP-4-dehydro-6-deoxy-alpha-D-glucose	1152	231
CHEBI:61715	Fe(II)-heme a	421	226
CHEBI:83282	heme a3	211	211
CHEBI:29036	Cu(2+)	1640	201
CHEBI:28304	heparin	372	199
CHEBI:128769	isopentenyl diphosphate	718	185
CHEBI:58723	D-glucosamine	362	181
CHEBI:85275	(2R,3E)-phycocyanobilin	321	159
CHEBI:4167	D-glucose	787	156
CHEBI:27667	beta-D-galactose	826	156
CHEBI:167053	D-alanylgriseoluteate	149	148
CHEBI:28729	alpha-D-mannopyranose	733	147
CHEBI:57623	dimethylallyl diphosphate	896	145
CHEBI:58088	a 1,2-diacyl-sn-glycero-3-phospho-(1D-myo-inositol-3-phosphate)	537	141
CHEBI:52617	8-oxoguanine	899	131
CHEBI:7896	hexadecanoate	219	119
CHEBI:57395	thiophene-2-carbonyl-CoA	1066	106
CHEBI:17925	alpha-D-glucose	846	104
CHEBI:61548	D-glucose 6-phosphate	540	101
CHEBI:28563	beta-D-mannose	429	99
CHEBI:61721	chlorophyll b	782	97
CHEBI:42548	alpha-L-fucose	397	92
CHEBI:32682	L-arginine	317	73
CHEBI:17544	hydrogencarbonate	329	69
CHEBI:38290	L-ascorbate	189	68
CHEBI:73095	divinyl chlorophyll a	166	66
CHEBI:17029	chitin	322	65
CHEBI:190463	ergotamine	190	64
CHEBI:85276	(2R,3E)-phycoerythrobilin	210	63
CHEBI:58095	L-phenylalanine	226	63
CHEBI:21143	[8Fe-7S] cluster	197	60
CHEBI:57746	3',5'-cyclic GMP	266	59
CHEBI:356416	5-aminolevulinate	225	57
CHEBI:72950	(7,8-dihydropterin-6-yl)methyl diphosphate	301	52
CHEBI:16541	a protein	98	52
CHEBI:28034	a beta-D-galactoside	121	49
CHEBI:18233	xyloglucan	281	48
CHEBI:57527	GDP-alpha-D-mannose	353	48
CHEBI:22390	an alpha-D-glucoside	238	48
CHEBI:16793	Hg(2+)	127	47
CHEBI:67138	UDP-N-acetyl-alpha-D-galactosamine	430	47
CHEBI:57634	beta-D-fructose 6-phosphate	234	44
CHEBI:58130	1D-myo-inositol hexakisphosphate	252	43
CHEBI:58805	cyclic di-3',5'-guanylate	504	43
CHEBI:58189	GDP	163	41
CHEBI:48775	Cd(2+)	438	38
CHEBI:175763	(2E,6E)-farnesyl diphosphate	184	38
CHEBI:57567	N(6)-(1,2-dicarboxyethyl)-AMP	293	37
CHEBI:326268	putrescine	79	36
CHEBI:58319	coenzyme M	48	35
CHEBI:57967	ADP-D-ribose	182	34
CHEBI:57385	tetradecanoyl-CoA	190	33
CHEBI:66914	UDP-alpha-D-galactose	209	33
CHEBI:57945	NADH	122	33
CHEBI:57856	S-adenosyl-L-homocysteine	188	32
CHEBI:30409	[7Fe-Mo-9S-C-homocitryl] cluster	53	32
CHEBI:189420	divinylchlorophyll a'	32	32
CHEBI:58448	L-thyroxine	92	31
CHEBI:33697	RNA	134	31
CHEBI:58914	an all-trans-polyprenyl diphosphate	150	31
CHEBI:16892	4-amino-5-hydroxymethyl-2-methylpyrimidine	29	29
CHEBI:59560	(6R)-L-erythro-5,6,7,8-tetrahydrobiopterin	83	28
CHEBI:58178	a 1,2-diacyl-sn-glycero-3-phospho-(1D-myo-inositol 4-phosphate)	128	28
CHEBI:58409	alpha-D-mannose 1-phosphate	165	28
CHEBI:37568	dTTP	95	27
CHEBI:295975	phosphocholine	144	27
CHEBI:16947	citrate	71	25
CHEBI:16113	cholesterol	28	25
CHEBI:30034	(7R,8Z)-bacteriochlorophyll b	49	25
CHEBI:17026	progesterone	61	24
CHEBI:30807	tetradecanoate	35	24
CHEBI:533015	3,3',5-triiodo-L-thyronine	54	24
CHEBI:58608	a 1,2-diacyl-sn-glycero-3-phosphate	76	24
CHEBI:57443	S-adenosyl 3-(methylsulfanyl)propylamine	129	24
CHEBI:37671	(1,3-beta-D-glucosyl)n	131	24
CHEBI:58596	coenzyme B	49	24
CHEBI:30823	(9Z)-octadecenoate	40	23
CHEBI:61560	a 2'-deoxyribonucleoside 5'-triphosphate	86	23
CHEBI:28497	N-acetyl-beta-D-galactosamine	130	23
CHEBI:58506	angiotensin II	142	22
CHEBI:189062	phycourobilin	53	22
CHEBI:16489	2,4-dihydroxypteridine	154	22
CHEBI:28868	a fatty acid	30	21
CHEBI:57632	UDP-alpha-D-xylose	117	21
CHEBI:17089	a glycoprotein	143	20
CHEBI:57613	1,2-diacylglycero-3-phosphoethanolamine	22	20
CHEBI:35291	all-trans-retinoate	25	19
CHEBI:71274	a mannooligosaccharide derivative	115	19
CHEBI:57533	geranylgeranyl diphosphate	50	19
CHEBI:16157	D-arabinonate	94	19
CHEBI:57557	(R)-5-diphosphomevalonate	75	19
CHEBI:16335	adenosine	70	19
CHEBI:57972	L-alanine	46	19
CHEBI:28277	brassinolide	56	19
CHEBI:35179	a 2-oxocarboxylate	60	18
CHEBI:62432	abscisate	71	18
CHEBI:57262	a 1,2-diacyl-sn-glycero-3-phospho-L-serine	43	17
CHEBI:15669	(E)-cinnamate	34	17
CHEBI:57472	2-(N(omega)-L-arginino)succinate	118	17
CHEBI:58431	jasmonate	53	16
CHEBI:90700	strychnine	16	16
CHEBI:57570	dolichyl diphosphooligosaccharide	32	16
CHEBI:4705	dsDNA	65	16
CHEBI:203600	1D-myo-inositol 1,4,5-trisphosphate	48	16
CHEBI:16973	21-hydroxyprogesterone	48	16
CHEBI:30089	acetate	35	16
CHEBI:57510	dTDP-beta-L-rhamnose	41	16
CHEBI:57951	L-saccharopine	80	16
CHEBI:16374	a menaquinone	24	15
CHEBI:58057	(2E)-geranyl diphosphate	70	15
CHEBI:58392	alpha-D-glucose 1,6-bisphosphate	114	15
CHEBI:59888	4-aminobutanoate	40	14
CHEBI:57384	malonyl-CoA	65	14
CHEBI:190525	pepstatin A	39	13
CHEBI:62338	4-O-phospho-L-tyrosine	13	13
CHEBI:60540	coenzyme F430	13	13
CHEBI:32544	nicotinate	41	13
CHEBI:16330	17beta-hydroxy-5alpha-androstan-3-one	39	13
CHEBI:59898	3-iodo-L-tyrosine	47	12
CHEBI:58861	1-deoxy-D-threo-hexo-2,5-diulose 6-phosphate	48	12
CHEBI:4139	D-galactose	60	12
CHEBI:46987	alpha-L-arabinopyanose	91	12
CHEBI:58515	L-ectoine	20	12
CHEBI:27584	aldosterone	44	12
CHEBI:28940	calciol	56	12
CHEBI:57643	a 1,2-diacyl-sn-glycero-3-phosphocholine	35	12
CHEBI:9160	ssDNA	60	12
CHEBI:15588	(R)-malate	44	11
CHEBI:16227	pyridine	11	11
CHEBI:17650	cortisol	33	11
CHEBI:16522	trans-zeatin	50	11
CHEBI:57812	CMP-N-acetyl-beta-neuraminate	48	11
CHEBI:131701	poly(ethylene terephthalate)	30	10
CHEBI:58125	3-hydroxy-L-kynurenine	33	10
CHEBI:15378	H(+)	24	10
CHEBI:57427	L-leucine	30	10
CHEBI:29919	hydrogen sulfide	24	10
CHEBI:24397	a glycophospholipid	17	10
CHEBI:58285	N(7)-methyl-GMP	14	10
CHEBI:131557	beta-D-galactosyl-(1->4)-beta-D-glucosyl-(1<->1)-N-[(9Z)-octadecenoyl]-sphing-4-enine	30	10
CHEBI:37721	D-fructose	58	10
CHEBI:144842	N(6)-methyl-AMP	81	10
CHEBI:57524	O-phospho-L-serine	29	9
CHEBI:84404	an N-acylsphingoid base 1-phosphate	45	9
CHEBI:57683	dolichyl phosphate	18	9
CHEBI:15903	beta-D-glucose	62	9
CHEBI:177874	[Ni-4Fe-5S] cluster	51	9
CHEBI:77932	tetracycline	18	9
CHEBI:132153	hyaluronan	35	9
CHEBI:17252	17alpha-hydroxyprogesterone	9	9
CHEBI:57273	GDP-beta-L-fucose	33	9
CHEBI:16452	oxaloacetate	45	9
CHEBI:60470	6-hydroxy-FAD	33	9
CHEBI:36498	a D-galactosylceramide	28	9
CHEBI:16016	dihydroxyacetone	26	9
CHEBI:57899	15,16-dihydrobiliverdin	34	9
CHEBI:58145	agmatine	44	9
CHEBI:29806	fumarate	27	9
CHEBI:27907	alpha-L-rhamnose	32	9
CHEBI:25629	octadecanoate	9	9
CHEBI:137405	an (S)-2-haloacid	27	9
CHEBI:60530	Fe(II)-heme o	9	9
CHEBI:17336	all-trans-retinol	20	8
CHEBI:149468	(8S)-8-amino-7-oxononanoate	40	8
CHEBI:78630	9-cis-retinoate	16	8
CHEBI:74272	(3R)-3-hydroxydecanoyl-CoA	40	8
CHEBI:59869	an L-alpha-amino acid	12	8
CHEBI:60466	a peptide	8	8
CHEBI:60039	L-proline	26	8
CHEBI:90218	a gentamycin	8	8
CHEBI:61918	(S)-thalidomide	23	8
CHEBI:52639	an N-acylsphing-4-enine	32	8
CHEBI:58272	(2R)-3-phosphoglycerate	14	8
CHEBI:57485	carnosine	24	8
CHEBI:57947	creatine	24	8
CHEBI:166823	a peptide antigen	54	8
CHEBI:57491	staurosporine	12	8
CHEBI:189061	mesobiliverdin	20	7
CHEBI:17310	pyridoxal	14	7
CHEBI:57970	a 1-acyl-sn-glycero-3-phosphate	21	7
CHEBI:78398	5-(2-oxopropylideneamino)-6-(D-ribitylamino)uracil	42	7
CHEBI:305790	thyroxine	14	7
CHEBI:83191	phosphatidylinositol bisphosphate	21	7
CHEBI:57776	N-acetyl-alpha-D-glucosamine 1-phosphate	29	7
CHEBI:29242	arsenite	19	7
CHEBI:60197	a bacteriochlorophyll c	7	7
CHEBI:57538	orotidine 5'-phosphate	52	7
CHEBI:17839	7,8-dihydropteroate	17	7
CHEBI:29959	quinolinate	56	7
CHEBI:64530	brevianamide F	14	7
CHEBI:64583	an N-(acyl)-sphingosylphosphocholine	57	7
CHEBI:15801	(R)-2-hydroxyglutarate	35	7
CHEBI:57895	1D-myo-inositol 1,3,4,5-tetrakisphosphate	28	7
CHEBI:64771	a 1-acyl-sn-glycero-3-phospho-(1D-myo-inositol)	15	7
CHEBI:64379	a 1-acyl-sn-glycero-3-phospho-L-serine	8	7
CHEBI:78397	5-(2-oxoethylideneamino)-6-(D-ribitylamino)uracil	42	7
CHEBI:57959	L-kynurenine	28	7
CHEBI:71308	Mo-molybdopterin cytosine dinucleotide	24	7
CHEBI:29747	cholate	24	7
CHEBI:63528	dTMP	50	7
CHEBI:27732	caffeine	10	6
CHEBI:26932	a tetrapyrrole	7	6
CHEBI:15589	(S)-malate	29	6
CHEBI:57326	(R)-methylmalonyl-CoA	74	6
CHEBI:61404	dATP	12	6
CHEBI:57506	3,5-diiodo-L-tyrosine	24	6
CHEBI:15404	(2R,3S)-homoisocitrate	43	6
CHEBI:16933	ergosterol	7	6
CHEBI:46502	tungstate	30	6
CHEBI:58243	adenosine 5'-phosphosulfate	35	6
CHEBI:15562	D-threo-isocitrate	26	6
CHEBI:60033	beta-D-GlcNAc-(1->4)-Mur2Ac(oyl-L-Ala-gamma-D-Glu-L-Lys-D-Ala-D-Ala)-di-trans,octa-cis-undecaprenyl diphosphate	35	6
CHEBI:52717	bortezomib	6	6
CHEBI:58025	octopamine	12	6
CHEBI:58590	gibberellin A3	25	6
CHEBI:32814	N-carbamoyl-L-aspartate	30	6
CHEBI:18608	(6S)-5-methyl-5,6,7,8-tetrahydrofolate	35	6
CHEBI:8809	resiniferatoxin	17	6
CHEBI:58343	adenosine 3',5'-bisphosphate	23	6
CHEBI:30245	(9Z,12Z)-octadecadienoate	7	6
CHEBI:30623	oxalate	11	5
CHEBI:157750	heparan sulfate group	39	5
CHEBI:8005	peptidoglycan	13	5
CHEBI:77897	2-oxo-dATP	20	5
CHEBI:77805	enterobactin	14	5
CHEBI:63527	TTP	20	5
CHEBI:62237	a cardiolipin	10	5
CHEBI:42977	25-hydroxycholesterol	5	5
CHEBI:17632	nitrate	20	5
CHEBI:42589	beta-L-fucose	63	5
CHEBI:60549	heme d1	45	5
CHEBI:78452	ganglioside GT1b (d18:1(4E))	13	5
CHEBI:15927	beta-nicotinamide D-riboside	13	5
CHEBI:16004	(R)-lactate	10	5
CHEBI:44337	N-acetyl-L-glutamate	27	5
CHEBI:1296	20-hydroxycholesterol	5	5
CHEBI:60119	sphing-4-enine 1-phosphate	10	5
CHEBI:57781	N-methylethanolamine phosphate	30	5
CHEBI:507393	taurine	13	5
CHEBI:85313	beta-D-glucuronate	16	5
CHEBI:16526	CO2	5	5
CHEBI:85253	N-eicosanoyl ethanolamine	12	5
CHEBI:42989	7beta-hydroxycholesterol	7	5
CHEBI:59513	monodehydro-L-ascorbate radical	9	5
CHEBI:48999	4-hydroxyphenylacetate	20	5
CHEBI:16704	uridine	10	5
CHEBI:45725	spermine	21	5
CHEBI:57658	a 1,2-diacyl-sn-glycero-3-phospho-(1D-myo-inositol-3,4-bisphosphate)	14	5
CHEBI:57603	ethanolamine	23	4
CHEBI:30854	(indol-3-yl)acetate	11	4
CHEBI:50681	methotrexate	8	4
CHEBI:61555	dUTP	19	4
CHEBI:58675	O-phospho-L-threonine	20	4
CHEBI:140327	an alpha-L-fucosyl-(1->2)-beta-D-galactosyl derivative	16	4
CHEBI:36234	chenodeoxycholate	16	4
CHEBI:141215	D-apiofuranose	28	4
CHEBI:30762	salicylate	12	4
CHEBI:60357	[7Fe-V-9S-C-homocitryl] cluster	6	4
CHEBI:58321	(S)-2-amino-6-oxohexanoate	12	4
CHEBI:138881	beta-D-fructose 1-phosphate	19	4
CHEBI:5834	hyperforin	10	4
CHEBI:60065	ganglioside GM3 (d18:1(4E))	16	4
CHEBI:29751	L-quinate	22	4
CHEBI:16521	lanosterol	4	4
CHEBI:57597	sn-glycerol 3-phosphate	16	4
CHEBI:63724	pemetrexed	27	4
CHEBI:60504	[8Fe-9S-C-homocitryl] cluster	7	4
CHEBI:28645	beta-D-fructose	20	4
CHEBI:49415	Co(3+)	16	4
CHEBI:57464	XMP	20	4
CHEBI:59905	dopamine	4	4
CHEBI:58432	histamine	36	4
CHEBI:30031	succinate	15	4
CHEBI:36241	3,4-dihydroxybenzoate	5	4
CHEBI:61904	2-hydroxyethane-1-sulfonate	16	4
CHEBI:15621	(4-hydroxyphenyl)acetaldehyde	4	4
CHEBI:35169	vanadate	28	4
CHEBI:48946	2-methylbutanoate	4	4
CHEBI:37623	7alpha,25-dihydroxycholesterol	16	4
CHEBI:16066	11-cis-retinal	8	4
CHEBI:32395	(5Z,8Z,11Z,14Z)-eicosatetraenoate	8	4
CHEBI:73251	gibberellin A4	16	4
CHEBI:79034	monacolin J	20	4
CHEBI:15710	betaine aldehyde	12	3
CHEBI:58705	N-acetyl-beta-neuraminate	14	3
CHEBI:58572	N-[(5S)-5-amino-5-carboxypentanoyl]-L-cysteinyl-D-valine	21	3
CHEBI:61720	bacteriochlorophyll a	15	3
CHEBI:49713	Li(+)	6	3
CHEBI:58399	isopenicillin N	15	3
CHEBI:58048	L-asparagine	14	3
CHEBI:32372	(9Z)-hexadecenoate	6	3
CHEBI:18145	(+)-alpha-tocopherol	3	3
CHEBI:31181	aklavinone	3	3
CHEBI:66962	cannabigerolate	9	3
CHEBI:36252	glycochenodeoxycholate	10	3
CHEBI:6076	itraconazole	3	3
CHEBI:16708	adenine	7	3
CHEBI:58179	all-trans-hexaprenyl diphosphate	14	3
CHEBI:17347	testosterone	4	3
CHEBI:16731	(E)-cinnamaldehyde	18	3
CHEBI:68501	dTDP-4-amino-4,6-dideoxy-alpha-D-glucose	12	3
CHEBI:17957	5-(2-hydroxyethyl)-4-methylthiazole	6	3
CHEBI:60537	W-bis(molybdopterin guanine dinucleotide)	21	3
CHEBI:58007	streptomycin	4	3
CHEBI:17154	nicotinamide	6	3
CHEBI:46234	ubiquinone-1	9	3
CHEBI:59226	N-acetyl-alpha-neuraminyl-(2->3)-beta-D-galactosyl-(1->4)-beta-D-glucose	19	3
CHEBI:18218	2'-hydroxybiphenyl-2-sulfinate	9	3
CHEBI:57869	6-aminopenicillanate	6	3
CHEBI:57668	D-ornithine	12	3
CHEBI:17151	xylitol	16	3
CHEBI:142093	(R)-S-adenosyl-L-methionine	17	3
CHEBI:28161	beta-D-xylose	15	3
CHEBI:58264	4-aminobutanal	9	3
CHEBI:57986	riboflavin	12	3
CHEBI:58369	dTDP	12	3
CHEBI:58429	alpha,alpha-trehalose 6-phosphate	15	3
CHEBI:57762	L-valine	5	3
CHEBI:57379	hexadecanoyl-CoA	10	3
CHEBI:84775	N-acetyl-D-glucosamine 6-sulfate	9	3
CHEBI:16796	melatonin	5	3
CHEBI:68654	[alpha-D-GalNAc-(1->4)]2-[beta-D-Glc-(1->3)]-[alpha-D-GalNAc-(1->4)]2-alpha-D-GalNAc-(1->3)-alpha-D-diNAcBac-tri-trans,hepta-cis-undecaprenyl diphosphate	12	3
CHEBI:22798	a beta-D-glucoside	18	3
CHEBI:178051	a carboxymycobactin	12	3
CHEBI:58282	1D-myo-inositol 1,4-bisphosphate	27	3
CHEBI:17615	a 1,2-diacyl-3-O-(beta-D-galactosyl)-sn-glycerol	4	2
CHEBI:27407	kinetin	4	2
CHEBI:59458	N-[(R)-4-phosphopantothenoyl]-L-cysteine	8	2
CHEBI:139291	a chlorophyll	4	2
CHEBI:41829	2'-deoxycoformycin	12	2
CHEBI:57964	GDP-4-dehydro-alpha-D-rhamnose	6	2
CHEBI:82698	suvorexant	2	2
CHEBI:66915	UDP-alpha-D-galactofuranose	8	2
CHEBI:48597	arsenate	6	2
CHEBI:141669	staphylopine	6	2
CHEBI:72683	1-tetradecanoyl-sn-glycerol 3-phosphate	6	2
CHEBI:59967	ADP-D-glycero-beta-D-manno-heptose	16	2
CHEBI:28009	N-acetyl-beta-D-glucosamine	6	2
CHEBI:189063	(15Z)-phycoviolobilin	2	2
CHEBI:57835	glutathionylspermidine	8	2
CHEBI:61820	beta-D-Gal-(1->3)-alpha-D-GalNAc	3	2
CHEBI:17660	N(6)-dimethylallyladenine	4	2
CHEBI:17596	inosine	8	2
CHEBI:59953	thebaine	4	2
CHEBI:17775	urate	8	2
CHEBI:177334	3',2'-cGAMP	12	2
CHEBI:58311	CDP-glycerol	12	2
CHEBI:58716	red chlorophyll catabolite	6	2
CHEBI:16150	benzoate	8	2
CHEBI:169975	O(6)-methyl-dGMP	9	2
CHEBI:58476	(2S)-2-acetolactate	12	2
CHEBI:111503	validamine 7-phosphate	4	2
CHEBI:350546	serotonin	4	2
CHEBI:36656	phenylglyoxylate	5	2
CHEBI:28938	NH4(+)	2	2
CHEBI:83836	UDP-beta-L-rhamnose	10	2
CHEBI:73094	Se-Mo-molybdopterin cytosine dinucleotide	6	2
CHEBI:65111	a 2,3-saturated acyl-CoA	14	2
CHEBI:32379	cis,cis-muconate	5	2
CHEBI:58639	5-hydroxy-2-oxo-4-ureido-2,5-dihydro-1H-imidazole-5-carboxylate	6	2
CHEBI:17754	glycerol	6	2
CHEBI:62783	D-xylotriose	14	2
CHEBI:67245	(-)-pinoresinol	5	2
CHEBI:78445	ganglioside GD1a (d18:1(4E))	6	2
CHEBI:58248	(2R)-2,3-bisphosphoglycerate	7	2
CHEBI:91253	GDP-valienol	18	2
CHEBI:187904	Val-boroPro	2	2
CHEBI:134528	crRNA	10	2
CHEBI:546807	beta-D-galactosyl-(1->3)-N-acetyl-D-galactosamine	4	2
CHEBI:57723	sucrose 6(F)-phosphate	13	2
CHEBI:36261	taurodeoxycholate	2	2
CHEBI:18262	dodecanoate	6	2
CHEBI:52172	nilotinib	2	2
CHEBI:187894	cyanopindolol	4	2
CHEBI:75953	devancoaminyl-vancomycin	6	2
CHEBI:46953	an alpha-D-galactoside	8	2
CHEBI:137373	Ni(II)-pyridinium-3,5-bisthiocarboxylate mononucleotide	6	2
CHEBI:57608	CDP-L-ribitol	7	2
CHEBI:27827	paraoxon	4	2
CHEBI:16651	(S)-lactate	7	2
CHEBI:16659	(R)-glycerate	4	2
CHEBI:57552	2-oxopropyl-coenzyme M	5	2
CHEBI:18325	2-succinylbenzoate	8	2
CHEBI:12931	D-galactonate	8	2
CHEBI:58430	(2S)-2-hydroxypropyl-coenzyme M	8	2
CHEBI:28309	D-xylobiose	6	2
CHEBI:84363	acarbose	10	2
CHEBI:58696	flaviolin	6	2
CHEBI:136591	D-erythronate	13	2
CHEBI:4194	D-hexose	6	2
CHEBI:17815	a 1,2-diacyl-sn-glycerol	3	2
CHEBI:91083	semaxanib	1	1
CHEBI:16193	3-hydroxybenzoate	4	1
CHEBI:30997	levoglucosan	2	1
CHEBI:147373	(R)-imazaquin	2	1
CHEBI:78602	3beta,7beta-dihydroxy-5beta-cholan-24-oate	2	1
CHEBI:64245	tunicamycin A1	5	1
CHEBI:157609	15-deacetylcalonectrin	1	1
CHEBI:60342	dipyrromethane	5	1
CHEBI:17874	dihydrozeatin	3	1
CHEBI:137113	JQ1	1	1
CHEBI:188146	(S)-carazolol	3	1
CHEBI:188158	huprine W	4	1
CHEBI:23681	dibenzothiophene	3	1
CHEBI:57355	4-coumaroyl-CoA	3	1
CHEBI:17750	glycine betaine	3	1
CHEBI:44245	menaquinone-7	1	1
CHEBI:142876	cytidine 5'-{[hydroxy(2-hydroxyethyl)phosphonoyl]phosphate}	6	1
CHEBI:57502	nicotinate beta-D-ribonucleotide	5	1
CHEBI:18135	catechol	2	1
CHEBI:13197	a ribonucleoside 3'-phosphate	2	1
CHEBI:50070	ascopyrone M	3	1
CHEBI:48300	D-threitol	6	1
CHEBI:4746	echinenone	10	1
CHEBI:178021	galanthamine	3	1
CHEBI:73674	carbamoyl adenylate	5	1
CHEBI:64355	posaconazole	1	1
CHEBI:142495	1-eicosanoylglycerol	4	1
CHEBI:75957	dTDP-beta-L-4-epi-vancosamine	5	1
CHEBI:155837	an L-amino acid tripeptide	2	1
CHEBI:27023	toluene-4-sulfonate	2	1
CHEBI:71501	3',3'-cGAMP	2	1
CHEBI:189076	8-oxo-ATP	5	1
CHEBI:17924	D-sorbitol	5	1
CHEBI:142410	guanosine 3'-diphosphate 5'-triphosphate	9	1
CHEBI:23527	cytochalasin B	4	1
CHEBI:40356	N-acetyl-alpha-D-galactosamine	11	1
CHEBI:57991	biliverdin IXalpha	1	1
CHEBI:57306	protoporphyrin IX	2	1
CHEBI:58141	P(1),P(4)-bis(5'-adenosyl) tetraphosphate	4	1
CHEBI:85312	beta-D-galacturonate	6	1
CHEBI:33730	[4Cu-S] cluster	7	1
CHEBI:180459	tetrodotoxin	5	1
CHEBI:16055	L-rhamnose	4	1
CHEBI:187892	benzamidine	3	1
CHEBI:66957	3,5,7-trioxododecanoyl-CoA	2	1
CHEBI:142407	5-amino-1-(beta-D-ribosyl)imidazole	5	1
CHEBI:58247	beta-D-glucose 6-phosphate	2	1
CHEBI:33913	corrinoid	7	1
CHEBI:81553	a bacteriochlorophyll d	1	1
CHEBI:58395	myricetin	3	1
CHEBI:17756	(S)-mandelate	5	1
CHEBI:51356	penicillin	2	1
CHEBI:157625	alpha-D-mannuronate	7	1
CHEBI:18167	alpha-maltose	4	1
CHEBI:20794	N(7)-methylguanosine	1	1
CHEBI:125832	tridecanoate	2	1
CHEBI:188454	E7820	2	1
CHEBI:190514	dasatinib	1	1
CHEBI:188144	chlorimuron-ethyl	4	1
CHEBI:21291	L-fuconate	6	1
CHEBI:176558	N-glycoloyl-alpha-neuraminate	3	1
CHEBI:58214	kanamycin A	1	1
CHEBI:75989	alpha-D-glucosamine 6-phosphate	6	1
CHEBI:57319	a (3R)-3-hydroxyacyl-CoA	3	1
CHEBI:28061	alpha-D-galactose	9	1
CHEBI:58182	(S)-6-hydroxynicotine	5	1
CHEBI:87103	pyridone 6	2	1
CHEBI:90693	U0126	2	1
CHEBI:145012	rebaudioside A	5	1
CHEBI:80214	3'-hydroxyechinenone	3	1
CHEBI:17180	3-hydroxypyruvate	2	1
CHEBI:57870	D-ribulose 1,5-bisphosphate	10	1
CHEBI:29157	L-glutamyl-tRNA(Glu)	4	1
CHEBI:44278	N-acetyl-alpha-D-glucosamine	3	1
CHEBI:32366	heptadecanoate	2	1
CHEBI:145021	rubusoside	1	1
CHEBI:57316	(3S)-3-hydroxybutanoyl-CoA	8	1
CHEBI:143879	N-acetyl-L-glutamine	4	1
CHEBI:15600	(2R,3S)-catechin	1	1
CHEBI:68506	(S)-3-amino-3-phenylpropanoate	1	1
CHEBI:176424	N-methylmesoporphyrin	4	1
CHEBI:189438	a bacteriochlorophyll e	1	1
CHEBI:188156	indeglitazar	3	1
CHEBI:16425	16-epivellosimine	1	1
CHEBI:18138	biuret	4	1
CHEBI:77985	aclacinomycin Y	2	1
CHEBI:5019	ferrichrome	7	1
CHEBI:188157	(S)-timolol	5	1
CHEBI:190509	imipenem	4	1
CHEBI:29180	tRNA(Thr)	3	1
CHEBI:187905	CP-96345	1	1
CHEBI:62250	UDP-2-acetamido-2-deoxy-alpha-D-ribo-hex-3-uluronate	6	1
CHEBI:29174	tRNA(Ile)	2	1
CHEBI:131704	4-[(2-hydroxyethoxy)carbonyl]benzoate	5	1
CHEBI:188150	phaclofen	4	1
CHEBI:16469	17beta-estradiol	1	1
CHEBI:178022	huperzine A	3	1
CHEBI:28681	N,N'-diacetylchitobiose	3	1
CHEBI:28272	beta-L-arabinofuranose	4	1
CHEBI:71310	Mo-molybdopterin guanine dinucleotide	3	1
CHEBI:30402	tungstopterin	1	1
CHEBI:16750	guanosine	7	1
CHEBI:187893	baclofen	5	1
CHEBI:57761	pyridoxamine	3	1
CHEBI:188145	(2R,3R)-nemonapride	2	1
CHEBI:187895	clofedanol	2	1
CHEBI:28772	alpha-L-arabinofuranose	3	1
CHEBI:137981	5-amino-1-(5-phospho-beta-D-ribosyl)imidazole	8	1
CHEBI:71500	3',3'-c-di-AMP	6	1
CHEBI:73678	tobramycin	3	1
CHEBI:17767	D-mannonate	5	1
CHEBI:188153	oteseconazole	2	1
CHEBI:59497	beta-D-galactofuranose	5	1
CHEBI:57513	N-acetyl-D-glucosamine 6-phosphate	6	1
CHEBI:58201	6,7-dimethyl-8-(1-D-ribityl)lumazine	3	1
CHEBI:142863	4-nitrobenzoate	2	1
CHEBI:43616	K-252a	2	1
CHEBI:188152	eticlopride	3	1
CHEBI:155856	(1S,3R,6R,8R,9R,11R,14S,15S,19R,20R)-8-ethyl-9,15-dihydroxy-3,4,6,20-tetramethyl-21,23-dioxo-24-azapentacyclo[20.2.1.0(1,6).0(11,20).0(14,19)]pentacosa-4,12,22(25)-trien-25-olate	1	1
CHEBI:136690	(R)-haloxyfop	4	1
CHEBI:143163	glycyl-L-leucine	3	1
CHEBI:58720	D-glucuronate	9	1
CHEBI:156548	kainate	5	1
CHEBI:141612	(1R)-(2-amino-1-hydroxyethyl)phosphonate	5	1
CHEBI:9407	taurochenodeoxycholate	2	1
CHEBI:53071	L-galactonate	5	1
CHEBI:172962	phytosulfokine	8	1
CHEBI:188074	rosiglitazone	4	1
CHEBI:16236	ethanol	2	1
CHEBI:187896	tacrine	2	1
CHEBI:178053	muraymycin D2	9	1
CHEBI:16244	4-(trimethylamino)butanoate	4	1
CHEBI:62327	alpha-D-galactosyl-(1->3)-beta-D-galactosyl-(1->4)-N-acetyl-beta-D-glucosamine	6	1
CHEBI:63224	8-oxo-dGMP	4	1
CHEBI:178082	platensimycin	4	1
CHEBI:17802	pseudouridine	7	1
CHEBI:138139	a 2,3-bis-O-phytanyl-sn-glycerol 1-phospholipid	3	1
CHEBI:131780	2-hydroxyisobutanoyl-CoA	7	1
CHEBI:35235	L-cysteine	4	1
CHEBI:16630	3-dehydroshikimate	7	1
CHEBI:28885	butan-1-ol	2	1
CHEBI:57462	leukotriene E4	3	1
CHEBI:180458	saxitoxin	4	1
CHEBI:71365	rifampicin	2	1
CHEBI:75525	D-galacturonate	9	1
CHEBI:58168	a 1-acyl-sn-glycero-3-phosphocholine	2	1
CHEBI:136572	(6R)-5,10-methylenetetrahydrofolyl-(gamma-L-Glu)n	3	1
CHEBI:189560	xanthan	7	1
CHEBI:16382	iodide	2	1
CHEBI:57331	anthraniloyl-CoA	5	1
CHEBI:15882	phenol	2	1
CHEBI:34531	alphaxolone	1	1
CHEBI:131448	beta-D-Manp-(1->2)-beta-D-Manp-(1->2)-D-Manp	7	1
CHEBI:57579	keto-D-fructose 6-phosphate	4	1
CHEBI:16715	1,5-anhydro-D-fructose	6	1
CHEBI:189702	poly-gamma-D-glutamate	3	1
CHEBI:131450	2,6-dihydroxybenzoate	3	1
CHEBI:58045	L-isoleucine	4	1
CHEBI:15792	malonate	6	1
CHEBI:91295	(12R)-hydroxy-(9Z)-octadecenoate	5	1
CHEBI:16301	nitrite	2	1
CHEBI:156512	2',3',3'-c-tri-AMP	3	1
CHEBI:84342	nogalaviketone	1	1
CHEBI:62600	(2R)-2-O-(alpha-D-glucopyranosyl)-3-phospho-glycerate	3	1
CHEBI:83898	UDP-N-acetyl-alpha-D-muramoyl-L-alanine	2	1
CHEBI:189666	varespladib	3	1
CHEBI:157627	alpha-D-taluronate	7	1
CHEBI:61429	dGTP	8	1
CHEBI:87785	ganglioside GD1b (d18:1(4E))	2	1
CHEBI:28831	1-propanol	2	1
CHEBI:178056	platencin	3	1
CHEBI:62932	mycophenolate	3	1
CHEBI:141349	3,6-dichloro-2-methoxybenzoate	3	1
CHEBI:57461	leukotriene B4	5	1
CHEBI:188155	SQ109	1	1
CHEBI:178020	bongkrekate	4	1
CHEBI:327995	tyramine	1	1
CHEBI:180911	suramin	4	1
